# Convergent Cerebrospinal Fluid Proteomes and Metabolic Ontologies in Humans and Animal Models of Rett Syndrome

**DOI:** 10.1101/2021.11.30.470580

**Authors:** Stephanie A. Zlatic, Duc Duong, Kamal K.E. Gadalla, Brenda Murage, Lingyan Ping, Ruth Shah, Omar Khwaja, Lindsay C. Swanson, Mustafa Sahin, Sruti Rayaprolu, Prateek Kumar, Srikant Rangaraju, Adrian Bird, Daniel Tarquinio, Stuart Cobb, Victor Faundez

## Abstract

MECP2 loss-of-function mutations cause Rett syndrome, a disorder that results from a disrupted brain transcriptome. How these transcriptional defects are decoded into a disease proteome remains unknown. We studied the proteome in Rett syndrome cerebrospinal fluid (CSF) across vertebrates. We identified a consensus proteome and ontological categories shared across Rett syndrome cerebrospinal fluid (CSF) from three species, including humans. Rett CSF proteomes enriched proteins annotated to HDL lipoproteins, complement, mitochondria, citrate/pyruvate metabolism, as well as synapse compartments. We used these prioritized and shared ontologies to select analytes for orthogonal quantification. These studies independently validated our proteome and ontologies. Ontologically selected CSF hits had genotypic discriminatory capacity as determined by Receiver Operating Characteristic (ROC) analysis and distinguished Rett from a related neurodevelopmental disorder, CDKL5 deficiency disorder. We propose that *Mecp2* mutant CSF proteomes and ontologies inform novel putative mechanisms and biomarkers of disease. We suggest that Rett syndrome is a metabolic disorder impacting synapse function.
