## Supplementary material for "Convergent Cerebrospinal Fluid Proteomes and Metabolic Ontologies in Humans and Animal Models of Rett Syndrome": Table S4

### Sheet: Fig. 4B-C
				Light/Heavy Ratios																								Femtamole per ul of CSF
Modified Sequence	GENE	GIS CV%	heavy (fmol)	c1	c10	c3	c3_b	c4	c5	c6	c7	c8	c9	m1	m10	m2	m3	m4	m5	m6	m7	m8	m9	TTEST PVALUE	LOG2 M/C	M AVE	C AVE	c1	c10	c3	c3_b	c4	c5	c6	c7	c8	c9	m1	m10	m2	m3	m4	m5	m6	m7	m8	m9
IFNSGADLSGITEENAPLK	A1at5	1.7	3750	0.0884	0.2722	0.0782	0.0898	0.6371	0.2372	0.1398	0.0458	0.1998	0.6919	0.0033	0.0385	0.0041	0.0031	0.0062	0.0026	0.0358	0.0096	0.0059	0.0313	0.00511633	-4.14284	0.01404	0.24802	0.460417	1.41771	0.407292	0.467708	3.31823	1.23542	0.728125	0.238542	1.04062	3.60365	0.0171875	0.200521	0.0213542	0.0161458	0.0322917	0.0135417	0.186458	0.05	0.0307292	0.163021
LAQIHIPR	A1at5	4.3	750	0.0952	0.2988	0.0739	0.0863	0.6965	0.2384	0.1487	0.052	0.2149	0.8144	0.0003	0.0292	0.0033	0.0025	0.0065	0.0009	0.0302	0.0069	0.0039	0.0238	0.00653358	-4.66072	0.01075	0.27191	0.495833	1.55625	0.384896	0.449479	3.6276	1.24167	0.774479	0.270833	1.11927	4.24167	0.0015625	0.152083	0.0171875	0.0130208	0.0338542	0.0046875	0.157292	0.0359375	0.0203125	0.123958
VQPYLDEFQK	Apoa1	4.6	1500	0.0498	0.3198	0.0706	0.0718	0.634	0.2028	0.2023	0.0235	0.1371	0.5155	0.004	0.0745	0.134	0.0249	0.0124	0.0092	0.0622	0.1222	0.0209	0.0837	0.0226664	-2.02298	0.0548	0.22272	0.259375	1.66562	0.367708	0.373958	3.30208	1.05625	1.05365	0.122396	0.714062	2.6849	0.0208333	0.388021	0.697917	0.129688	0.0645833	0.0479167	0.323958	0.636458	0.108854	0.435938
VAPLGAELQESAR	Apoa1	3.9	750	0.0486	0.3269	0.0739	0.0755	0.7189	0.1812	0.1845	0.0213	0.1437	0.5651	0.003	0.0752	0.13	0.0213	0.0112	0.0081	0.0631	0.1381	0.0189	0.0824	0.0302385	-2.08535	0.05513	0.23396	0.253125	1.7026	0.384896	0.393229	3.74427	0.94375	0.960938	0.110938	0.748437	2.94323	0.015625	0.391667	0.677083	0.110938	0.0583333	0.0421875	0.328646	0.719271	0.0984375	0.429167
EFGNTLEDK	Apoc1	4.8	150	0.0207	0.2864	0.0392	0.0421	0.5971	0.2026	0.1895	0.0081	0.1051	0.4532	0.0018	0.0277	0.1069	0.0121	0.0043	0.0036	0.0295	0.0578	0.0051	0.0508	0.0192184	-2.69792	0.02996	0.1944	0.107813	1.49167	0.204167	0.219271	3.1099	1.05521	0.986979	0.0421875	0.547396	2.36042	0.009375	0.144271	0.556771	0.0630208	0.0223958	0.01875	0.153646	0.301042	0.0265625	0.264583
AWFSEAFGK	Apoc1	7.8	150	0.0123	0.1812	0.0222	0.0209	0.431	0.1291	0.1053	0.0037	0.0423	0.3327	0.0011	0.0149	0.0599	0.0066	0.0021	0.0018	0.0165	0.0366	0.0026	0.0355	0.0308159	-2.85023	0.01776	0.12807	0.0640625	0.94375	0.115625	0.108854	2.24479	0.672396	0.548438	0.0192708	0.220312	1.73281	0.00572917	0.0776042	0.311979	0.034375	0.0109375	0.009375	0.0859375	0.190625	0.0135417	0.184896
TYPISM[+16]DEK	Apoc2	11.6	3.75	0.0357	0.329	0.0315	0.0267	0.5381	0.3541	0.1499	0.004	0.1098	0.5611	0.004	0.004	0.0989	0.0069	0.004	0.004	0.0261	0.0448	0.004	0.0838	0.0149019	-2.93147	0.02805	0.21399	0.185938	1.71354	0.164063	0.139063	2.8026	1.84427	0.780729	0.0208333	0.571875	2.9224	0.0208333	0.0208333	0.515104	0.0359375	0.0208333	0.0208333	0.135938	0.233333	0.0208333	0.436458
LGPLVEQGR	Apoe	2.8	150	0.1482	0.2383	0.2558	0.2206	0.4185	0.2577	0.1971	0.0762	0.1859	0.3186	0.0684	0.1605	0.2135	0.1247	0.154	0.0897	0.1465	0.2122	0.0876	0.1474	0.0136474	-0.722139	0.14045	0.23169	0.771875	1.24115	1.33229	1.14896	2.17969	1.34219	1.02656	0.396875	0.968229	1.65938	0.35625	0.835938	1.11198	0.649479	0.802083	0.467187	0.763021	1.10521	0.45625	0.767708
LQAEIFQAR	Apoe	3.7	150	0.1547	0.353	0.2869	0.2647	0.5947	0.2881	0.2417	0.0837	0.1886	0.5063	0.0838	0.1683	0.2314	0.1203	0.1526	0.0991	0.1488	0.2826	0.0904	0.1846	0.0167897	-0.923464	0.15619	0.29624	0.805729	1.83854	1.49427	1.37865	3.0974	1.50052	1.25885	0.435938	0.982292	2.63698	0.436458	0.876563	1.20521	0.626563	0.794792	0.516146	0.775	1.47188	0.470833	0.961458
ENPAVVDYK	C6	11.6	3.75	0.0026	0.0531	0.0076	0.0053	0.168	0.0359	0.0156	0.0007	0.0334	0.1982	0.0007	0.0007	0.0007	0.0007	0.0007	0.0007	0.0007	0.0018	0.0007	0.0007	0.0359919	-6.00556	0.00081	0.05204	0.0135417	0.276562	0.0395833	0.0276042	0.875	0.186979	0.08125	0.00364583	0.173958	1.03229	0.00364583	0.00364583	0.00364583	0.00364583	0.00364583	0.00364583	0.00364583	0.009375	0.00364583	0.00364583
NEDSLSVDER	C6	3.7	15	0.0021	0.0316	0.0019	0.0053	0.0977	0.0226	0.0123	0.0003	0.0188	0.1317	0.0003	0.0007	0.0005	0.0003	0.0003	0.0003	0.0009	0.0014	0.0003	0.0004	0.0388082	-5.90823	0.00054	0.03243	0.0109375	0.164583	0.00989583	0.0276042	0.508854	0.117708	0.0640625	0.0015625	0.0979167	0.685938	0.0015625	0.00364583	0.00260417	0.0015625	0.0015625	0.0015625	0.0046875	0.00729167	0.0015625	0.00208333
YDLIYQFSR	C6	23.7	15	0.0021	0.0325	0.0029	0.0043	0.1037	0.0151	0.0164	0.0007	0.0138	0.1284	0.0007	0.0028	0.0007	0.0007	0.0007	0.0007	0.0022	0.001	0.0007	0.0007	0.0464224	-4.87522	0.00109	0.03199	0.0109375	0.169271	0.0151042	0.0223958	0.540104	0.0786458	0.0854167	0.00364583	0.071875	0.66875	0.00364583	0.0145833	0.00364583	0.00364583	0.00364583	0.00364583	0.0114583	0.00520833	0.00364583	0.00364583
VLFYVDSGSAK	C7	3.7	37.5	0.0092	0.0634	0.0166	0.0169	0.1227	0.0369	0.0388	0.0045	0.0328	0.1639	0.001	0.0105	0.0137	0.001	0.001	0.001	0.0122	0.0143	0.0013	0.0105	0.0173682	-2.92686	0.00665	0.05057	0.0479167	0.330208	0.0864583	0.0880208	0.639062	0.192188	0.202083	0.0234375	0.170833	0.853646	0.00520833	0.0546875	0.0713542	0.00520833	0.00520833	0.00520833	0.0635417	0.0744792	0.00677083	0.0546875
ESC[+57]TLPSPAEK	C7	4.2	37.5	0.0079	0.0857	0.0184	0.0186	0.1834	0.0486	0.0492	0.0025	0.0451	0.231	0.0008	0.0091	0.0098	0.0008	0.0008	0.0008	0.0094	0.0108	0.0018	0.0088	0.018398	-3.70609	0.00529	0.06904	0.0411458	0.446354	0.0958333	0.096875	0.955208	0.253125	0.25625	0.0130208	0.234896	1.20313	0.00416667	0.0473958	0.0510417	0.00416667	0.00416667	0.00416667	0.0489583	0.05625	0.009375	0.0458333
LAPLYELVK	C7	4.6	37.5	0.005	0.0467	0.0092	0.0106	0.0864	0.0262	0.0267	0.002	0.0211	0.1194	0.0006	0.0069	0.0057	0.0006	0.0006	0.0006	0.0064	0.0078	0.0009	0.0057	0.0186861	-3.30286	0.00358	0.03533	0.0260417	0.243229	0.0479167	0.0552083	0.45	0.136458	0.139063	0.0104167	0.109896	0.621875	0.003125	0.0359375	0.0296875	0.003125	0.003125	0.003125	0.0333333	0.040625	0.0046875	0.0296875
LYYGEDEK	C8a	6.2	15	0.0219	0.1721	0.0538	0.0539	0.4508	0.147	0.0941	0.0084	0.0789	0.4428	0.0015	0.0291	0.026	0.0062	0.0045	0.0015	0.0312	0.0325	0.0053	0.0312	0.0175384	-3.17248	0.0169	0.15237	0.114063	0.896354	0.280208	0.280729	2.34792	0.765625	0.490104	0.04375	0.410938	2.30625	0.0078125	0.151563	0.135417	0.0322917	0.0234375	0.0078125	0.1625	0.169271	0.0276042	0.1625
SLPLEYSYGEYR	C8b	7.7	15	0.0398	0.1749	0.0694	0.0708	0.5034	0.1781	0.1243	0.0133	0.0934	0.5064	0.0041	0.0598	0.0372	0.0087	0.0089	0.0041	0.0399	0.0579	0.012	0.0479	0.0182774	-2.66077	0.02805	0.17738	0.207292	0.910938	0.361458	0.36875	2.62187	0.927604	0.647396	0.0692708	0.486458	2.6375	0.0213542	0.311458	0.19375	0.0453125	0.0463542	0.0213542	0.207812	0.301563	0.0625	0.249479
LASGINLFTNTFEGPVLDHR	C8b	22	37.5	0.022	0.2733	0.0622	0.0481	0.783	0.1614	0.1396	0.022	0.0961	0.8176	0.022	0.0297	0.022	0.022	0.022	0.022	0.0226	0.022	0.022	0.0373	0.0356165	-3.31558	0.02436	0.24253	0.114583	1.42344	0.323958	0.250521	4.07813	0.840625	0.727083	0.114583	0.500521	4.25833	0.114583	0.154688	0.114583	0.114583	0.114583	0.114583	0.117708	0.114583	0.114583	0.194271
SLPVNDSVLDVFER	C8g	5.7	37.5	0.0273	0.1153	0.0453	0.0474	0.2979	0.106	0.0893	0.0125	0.065	0.3408	0.0078	0.037	0.0307	0.0078	0.0122	0.0078	0.0329	0.0318	0.0127	0.0374	0.0189761	-2.39455	0.02181	0.11468	0.142188	0.600521	0.235937	0.246875	1.55156	0.552083	0.465104	0.0651042	0.338542	1.775	0.040625	0.192708	0.159896	0.040625	0.0635417	0.040625	0.171354	0.165625	0.0661458	0.194792
EANLTEDQILFFPK	C8g	0.7	15	0.006	0.068	0.0202	0.0179	0.2419	0.0473	0.0402	0.0029	0.046	0.1946	0.0029	0.0103	0.0076	0.0029	0.0029	0.0029	0.0102	0.0124	0.0029	0.0109	0.0286634	-3.37775	0.00659	0.0685	0.03125	0.354167	0.105208	0.0932292	1.2599	0.246354	0.209375	0.0151042	0.239583	1.01354	0.0151042	0.0536458	0.0395833	0.0151042	0.0151042	0.0151042	0.053125	0.0645833	0.0151042	0.0567708
ALPTSYEK	C9	6.7	15	0.0131	0.0867	0.0312	0.0267	0.2802	0.0739	0.058	0.0111	0.0581	0.3062	0.0111	0.0111	0.0111	0.0111	0.0111	0.0111	0.0132	0.0127	0.0111	0.0134	0.0258435	-3.01411	0.0117	0.09452	0.0682292	0.451563	0.1625	0.139063	1.45938	0.384896	0.302083	0.0578125	0.302604	1.59479	0.0578125	0.0578125	0.0578125	0.0578125	0.0578125	0.0578125	0.06875	0.0661458	0.0578125	0.0697917
SILAFGQFNGK	C9	11.8	15	0.0019	0.0309	0.0112	0.0087	0.1161	0.0263	0.0198	0.0019	0.0207	0.1163	0.0019	0.0019	0.0019	0.0019	0.0019	0.0019	0.0031	0.0035	0.0019	0.0021	0.0272865	-4.00736	0.0022	0.03538	0.00989583	0.160938	0.0583333	0.0453125	0.604687	0.136979	0.103125	0.00989583	0.107813	0.605729	0.00989583	0.00989583	0.00989583	0.00989583	0.00989583	0.00989583	0.0161458	0.0182292	0.00989583	0.0109375
SGQTC[+57]YHPIR	Ctsz	59.4	0.75	0.0894	0.1138	0.0711	0.0917	0.2951	0.0403	0.0535	0.0492	0.0887	0.2938	0.021	0.0455	0.021	0.0373	0.0254	0.021	0.0719	0.1236	0.0452	0.0411	0.0330396	-1.38925	0.0453	0.11866	0.465625	0.592708	0.370312	0.477604	1.53698	0.209896	0.278646	0.25625	0.461979	1.53021	0.109375	0.236979	0.109375	0.194271	0.132292	0.109375	0.374479	0.64375	0.235417	0.214062
NVNGVNYASVTR	Ctsz	5.6	0.75	0.1103	0.5103	0.6392	0.2344	1.252	0.8284	0.4843	0.1151	0.681	2.0058	0.0555	0.5151	0.0462	0.0789	0.1754	0.0771	0.4072	0.7058	0.185	0.1807	0.0366645	-1.49926	0.24269	0.68608	0.574479	2.65781	3.32917	1.22083	6.52083	4.31458	2.5224	0.599479	3.54688	10.4469	0.289062	2.68281	0.240625	0.410938	0.913542	0.401563	2.12083	3.67604	0.963542	0.941146
NLQEILIGAVR	Egfr	9.6	750	0.0122	0.0679	0.0154	0.0165	0.1764	0.0451	0.0422	0.0069	0.0331	0.149	0.0008	0.0128	0.0134	0.003	0.0029	0.0019	0.0133	0.0128	0.0039	0.0178	0.0198385	-2.77327	0.00826	0.05647	0.0635417	0.353646	0.0802083	0.0859375	0.91875	0.234896	0.219792	0.0359375	0.172396	0.776042	0.00416667	0.0666667	0.0697917	0.015625	0.0151042	0.00989583	0.0692708	0.0666667	0.0203125	0.0927083
EISDGDVIISGNR	Egfr	6.1	750	0.0355	0.2333	0.0543	0.0536	0.6151	0.15	0.1488	0.0158	0.1046	0.5222	0.0019	0.0452	0.0419	0.0076	0.0084	0.0035	0.0422	0.0479	0.0114	0.0561	0.0221148	-2.86095	0.02661	0.19332	0.184896	1.2151	0.282813	0.279167	3.20365	0.78125	0.775	0.0822917	0.544792	2.71979	0.00989583	0.235417	0.218229	0.0395833	0.04375	0.0182292	0.219792	0.249479	0.059375	0.292187
ELLGTGDNR	Penk	8	37.5	0.1725	0.1985	0.2252	0.2422	0.2111	0.1971	0.1504	0.1095	0.1741	0.2532	0.0991	0.1719	0.1399	0.1416	0.1394	0.1537	0.1627	0.2101	0.1358	0.1466	0.0169515	-0.365707	0.15008	0.19338	0.898438	1.03385	1.17292	1.26146	1.09948	1.02656	0.783333	0.570312	0.906771	1.31875	0.516146	0.895313	0.728646	0.7375	0.726042	0.800521	0.847396	1.09427	0.707292	0.763542
FSIASDYR	Serpina3k	5.3	750	0.0802	0.395	0.0776	0.0788	0.595	0.2085	0.2548	0.037	0.2035	0.6854	0.0097	0.097	0.0923	0.0212	0.0284	0.0118	0.0796	0.124	0.0355	0.0698	0.0117991	-2.19999	0.05693	0.26158	0.417708	2.05729	0.404167	0.410417	3.09896	1.08594	1.32708	0.192708	1.0599	3.56979	0.0505208	0.505208	0.480729	0.110417	0.147917	0.0614583	0.414583	0.645833	0.184896	0.363542
EVFTEQADLSGITEAK	Serpina3k	7	3750	0.0538	0.2548	0.0617	0.071	0.4408	0.1521	0.1647	0.0306	0.1555	0.486	0.0142	0.0925	0.0566	0.0133	0.0231	0.0164	0.0533	0.0948	0.0254	0.0684	0.0138278	-2.03039	0.0458	0.1871	0.280208	1.32708	0.321354	0.369792	2.29583	0.792188	0.857813	0.159375	0.809896	2.53125	0.0739583	0.481771	0.294792	0.0692708	0.120312	0.0854167	0.277604	0.49375	0.132292	0.35625
TLFSSQIEELNLPK	Serpina3k	10.7	1500	0.1713	0.5774	0.1821	0.191	1.1383	0.3979	0.4423	0.0898	0.3333	1.1661	0.0231	0.2602	0.1788	0.0437	0.0623	0.0314	0.1753	0.2676	0.0722	0.1778	0.0151342	-1.85938	0.12924	0.46895	0.892188	3.00729	0.948438	0.994792	5.92865	2.0724	2.30365	0.467708	1.73594	6.07344	0.120312	1.35521	0.93125	0.227604	0.324479	0.163542	0.913021	1.39375	0.376042	0.926042
AYQSLGGPFPK	Vgf	1.7	3.75	0.1848	0.3336	0.3742	0.3483	0.4135	0.349	0.2659	0.1017	0.274	0.4926	0.043	0.2688	0.0973	0.1277	0.1179	0.1153	0.1737	0.2501	0.1262	0.1454	0.000809677	-1.09837	0.14654	0.31376	0.9625	1.7375	1.94896	1.81406	2.15365	1.81771	1.3849	0.529688	1.42708	2.56562	0.223958	1.4	0.506771	0.665104	0.614062	0.600521	0.904687	1.3026	0.657292	0.757292
ELQETQQER	Vgf	14.3	3.75	0.4356	0.4583	0.4989	0.5689	0.6409	0.3239	0.3031	0.2069	0.3585	0.467	0.1916	0.274	0.2369	0.3189	0.2693	0.2688	0.2963	0.2846	0.2319	0.2808	0.00143144	-0.683852	0.26531	0.4262	2.26875	2.38698	2.59844	2.96302	3.33802	1.68698	1.57865	1.0776	1.86719	2.43229	0.997917	1.42708	1.23385	1.66094	1.4026	1.4	1.54323	1.48229	1.20781	1.4625
LLQQGLAQVEAGR	Vgf	6	3.75	0.2003	0.3113	0.3546	0.2775	0.3638	0.2711	0.188	0.0986	0.2156	0.4659	0.0557	0.2178	0.1361	0.1688	0.1412	0.1312	0.195	0.2269	0.1601	0.1516	0.00539267	-0.793763	0.15844	0.27467	1.04323	1.62135	1.84688	1.44531	1.89479	1.41198	0.979167	0.513542	1.12292	2.42656	0.290104	1.13437	0.708854	0.879167	0.735417	0.683333	1.01563	1.18177	0.833854	0.789583

### Sheet: Fig. 4F-G
								N_CDLK1	N_CDLK10	N_CDLK2	N_CDLK3	N_CDLK6	N_CDLK7	N_CDLK8	N_CDLK9	N_WT1	N_WT10	N_WT2	N_WT3	N_WT5	N_WT7	N_WT8	N_WT9					R_CDLK1	R_CDLK10	R_CDLK2	R_CDLK3	R_CDLK6	R_CDLK7	R_CDLK8	R_CDLK9	R_WT1	R_WT10	R_WT2	R_WT3	R_WT5	R_WT7	R_WT8	R_WT9
Accession	Description	Entrez Gene ID	Gene Symbol	PVALUE	LOG2 CDLK/WT	CDLK AVE	WT AVE	Abundances (Normalized): F1: 130N, Sample	Abundances (Normalized): F1: 130C, Sample	Abundances (Normalized): F1: 133N, Sample	Abundances (Normalized): F1: 127C, Sample	Abundances (Normalized): F1: 128N, Sample	Abundances (Normalized): F1: 126, Control	Abundances (Normalized): F1: 133C, Sample	Abundances (Normalized): F1: 132C, Sample	Abundances (Normalized): F1: 131N, Sample	Abundances (Normalized): F1: 131C, Sample	Abundances (Normalized): F1: 132N, Sample	Abundances (Normalized): F1: 127N, Sample	Abundances (Normalized): F1: 134N, Sample	Abundances (Normalized): F1: 129N, Sample	Abundances (Normalized): F1: 129C, Sample	Abundances (Normalized): F1: 128C, Sample	PVALUE	LOG2 CDLK/WT	CDLK AVE	WT AVE	Abundance: F1: 130N, Sample	Abundance: F1: 130C, Sample	Abundance: F1: 133N, Sample	Abundance: F1: 127C, Sample	Abundance: F1: 128N, Sample	Abundance: F1: 126, Control	Abundance: F1: 133C, Sample	Abundance: F1: 132C, Sample	Abundance: F1: 131N, Sample	Abundance: F1: 131C, Sample	Abundance: F1: 132N, Sample	Abundance: F1: 127N, Sample	Abundance: F1: 134N, Sample	Abundance: F1: 129N, Sample	Abundance: F1: 129C, Sample	Abundance: F1: 128C, Sample
Q00623	Apolipoprotein A-I OS=Mus musculus OX=10090 GN=Apoa1 PE=1 SV=2	11806	Apoa1	0.606154	0.267343	46773	38861.3	12700.2	66816.1	56955.4	24363.3	68451.9	27500.3	60011	57386	43882.8	16370.4	12711.7	15994.7	46535.8	55054	3884.9	116456	0.950931	-0.0692276	18550.3	19462.1	5083.2	33840.7	18724.2	6061	32301.5	14810.2	11112.2	26469.4	5357.7	4040.4	1167.7	3088.1	6954.1	18281.3	351.8	116456
E9Q414	Apolipoprotein B-100 OS=Mus musculus OX=10090 GN=Apob PE=1 SV=1	238055	Apob	0.983994	0.0113019	17579.2	17442	4547.9	34472.1	19114.7	10703	23556.6	8611.1	20076.5	19551.4	26690.3	5073.3	4035.5	8121.6	21303.2	21368	2011.2	50932.8	0.830829	-0.258468	7089.44	8480.44	1820.3	17459.3	6284	2662.6	11116.1	4637.5	3717.6	9018.1	3258.7	1252.2	370.7	1568	3183.5	7095.5	182.1	50932.8
P34928	Apolipoprotein C-I OS=Mus musculus OX=10090 GN=Apoc1 PE=1 SV=1	11812	Apoc1	0.950063	-0.0440943	5007.14	5162.54	807.6	9100.1	4990.2	2426.8	6637.7	2824.9	7048.9	6220.9	5113.7	1321.9	972.4	1580.9	5383.6	7316.6	172.1	19439.1	0.684312	-0.586575	2000.59	3004.24	323.3	4609	1640.5	603.7	3132.2	1521.3	1305.3	2869.4	624.3	326.3	89.3	305.2	804.5	2429.6	15.6	19439.1
Q05020	Apolipoprotein C-II OS=Mus musculus OX=10090 GN=Apoc2 PE=2 SV=1	11813; 105886299	Apoc2	0.571686	-0.355164	1050.3	1343.47	214.1	1855.2	1259.4	483.6	1297.6	518.3	1310.7	1463.5	1349.4	286.3	406.2	398.7	1204.9	1768.1		3990.7	0.5648	-0.793099	421.087	729.657	85.7	939.6	414	120.3	612.3	279.1	242.7	675	164.7	70.7	37.3	77	180.1	587.1		3990.7
Q6GTX3	Apoe protein OS=Mus musculus OX=10090 GN=Apoe PE=2 SV=1	11816	Apoe	0.0352695	-0.461787	16474.3	22689.2	12614.8	20067.7	17791.9	16048.1	15836.3	9602.4	21285	18548.3	34344.1	13373.6	26515.5	16324.9	22608.6	20121.6	25716.6	22508.7	0.914551	0.0651465	6274.39	5997.36	5049	10163.8	5849.1	3992.3	7472.9	5171.3	3941.3	8555.4	4193.1	3300.8	2435.8	3151.8	3378.5	6681.6	2328.6	22508.7
H3BL60	Complement C3 (Fragment) OS=Mus musculus OX=10090 GN=C3 PE=1 SV=1	12266	C3	0.380847	1.07206	187.537	89.2	38.5	99.3	928.6	30.7	114.8	38.6	152.2	97.6	123.4	28.5	5.7	66	85.2	113.7	172.8	118.3	0.320425	1.26172	65.85	27.4625	15.4	50.3	305.3	7.6	54.2	20.8	28.2	45	15.1	7	0.5	12.7	12.7	37.8	15.6	118.3
Q91X70	Complement component 6 OS=Mus musculus OX=10090 GN=C6 PE=1 SV=1	12274	C6	0.561131	0.24574	3762.12	3172.91	1499.4	5169.6	4382.7	1972.6	4590.6	2741.9	5206.6	4533.6	3579.8	1815.6	1498.3	1399.4	4414.1	4665.2	355.2	7655.7	0.932124	0.0824851	1481	1398.7	600.1	2618.3	1440.8	490.7	2166.2	1476.7	964.1	2091.1	437.1	448.1	137.6	270.2	659.6	1549.1	32.2	7655.7
D3YXF5	Complement component 7 OS=Mus musculus OX=10090 GN=C7 PE=1 SV=2	109828	C7	0.0925839	0.700646	6297.61	3874.9	2636.8	8952.8	6586	3903.8	6708.3	4193	9411.7	7988.5	4463.4	2059	1691.7	1890.2	5076.1	5822.1	677.8	9318.9	0.544315	0.520749	2447.15	1705.69	1055.3	4534.4	2165.2	971.2	3165.5	2258.1	1742.8	3684.7	544.9	508.2	155.4	364.9	758.5	1933.3	61.4	9318.9
Q8K182	Complement component C8 alpha chain OS=Mus musculus OX=10090 GN=C8a PE=1 SV=1	230558	C8a	0.794592	0.107997	6435.57	5971.41	2752	9684.3	7389.4	3704.8	8316.2	4280.6	7726.8	7630.5	7492.5	3073	2737	3478.8	7949.8	7147.5	1348.1	14544.6	0.984346	-0.0200284	2567.16	2603.05	1101.5	4904.9	2429.3	921.6	3924.3	2305.3	1430.8	3519.6	914.8	758.5	251.4	671.6	1188	2373.4	122.1	14544.6
Q8BH35	Complement component C8 beta chain OS=Mus musculus OX=10090 GN=C8b PE=1 SV=1	110382	C8b	0.749036	0.134614	5869.31	5346.44	2387.9	9063.6	6361	3395	7341.4	3847.3	7249.3	7309	6963	2724.5	2527	3242.3	6955.5	6383.1	906.4	13069.7	0.997545	0.00313031	2341.5	2336.43	955.8	4590.5	2091.2	844.6	3464.3	2072	1342.3	3371.3	850.1	672.4	232.1	626	1039.4	2119.6	82.1	13069.7
Q9DAC2	Complement component C8 gamma chain OS=Mus musculus OX=10090 GN=C8g PE=1 SV=1	69379	C8g	0.796898	0.120803	2393.26	2201.02	858.3	3882.1	2677.2	1316.4	3080.8	1535.6	2886	2909.7	2661.3	1136	956.4	1238.7	2986.6	2521.5	177.3	5930.4	0.93518	-0.0889195	959.325	1020.31	343.5	1966.2	880.1	327.5	1453.8	827	534.4	1342.1	324.9	280.4	87.9	239.2	446.3	837.3	16.1	5930.4
P06683	Complement component C9 OS=Mus musculus OX=10090 GN=C9 PE=1 SV=2	12279	C9	0.79392	0.111955	7857.75	7271.04	3633.7	11155.1	8481.1	4401	10648.8	5290.2	9643.8	9608.3	8805.8	4518.8	3196.1	3495.4	10809.9	8528.4	857.1	17956.8	0.975145	-0.031956	3134.86	3205.07	1454.4	5649.8	2788.2	1094.9	5025	2849	1785.7	4431.9	1075.1	1115.3	293.6	674.8	1615.4	2832	77.6	17956.8
Q9ES94	Cathepsin Z OS=Mus musculus OX=10090 GN=Ctsz PE=2 SV=1	64138	Ctsz	0.437736	-0.118584	1742.76	1892.06	1887	1607.7	1637.9	1465.8	1476.2	1637.7	1966.4	2263.4	1838.6	1737.5	2648.7	1872.6	2364.1	1555.8	1926.8	1192.4	0.109761	0.643465	682.413	436.863	755.2	814.3	538.5	364.6	696.6	882	364.1	1044	224.5	428.8	243.3	361.5	353.3	516.6	174.5	1192.4
Q01279	Epidermal growth factor receptor OS=Mus musculus OX=10090 GN=Egfr PE=1 SV=1	13649	Egfr	0.572554	0.251592	7541.51	6334.64	2658.1	11703.4	8590.8	4118	9239.4	5015	9450.1	9557.3	7518.2	3025.5	2579.7	3117.7	8350.3	8485.2	1194.9	16405.6	0.953392	0.0597707	3007.39	2885.34	1063.9	5927.5	2824.2	1024.5	4360	2700.8	1749.9	4408.3	917.9	746.7	237	601.9	1247.8	2817.6	108.2	16405.6
P22005	Proenkephalin-A OS=Mus musculus OX=10090 GN=Penk PE=1 SV=2	18619	Penk	0.0615789	-0.725333	2689.94	4447.22	3210.9	1744.1	2929.2	3522.6	1913.6	1920	4030.3	2248.8	5026.4	3245.7	7094.9	4288.2	3800.6	3033.3	8117	971.7	0.029792	0.323446	966.062	772.038	1285.2	883.4	963	876.3	903	1034	746.3	1037.3	613.7	801.1	651.8	827.9	567.9	1007.2	735	971.7
A0A0R4J0I1	Serine protease inhibitor A3K OS=Mus musculus OX=10090 GN=Serpina3k PE=1 SV=1	20714	Serpina3k	0.858059	0.067981	36710.9	35021.2	15317.3	50585.8	39419.1	21990.5	42394.1	25303.7	49953	48723.5	40967.2	20861.8	18597.9	20009.5	50320	48740.5	6781	73891.3	0.982702	0.0201794	14442.1	14241.5	6130.7	25620.5	12959.1	5470.7	20005.2	13627.2	9249.8	22473.8	5001.7	5149	1708.5	3863.2	7519.6	16184.9	614	73891.3
Q0VGU4	Neurosecretory protein VGF OS=Mus musculus OX=10090 GN=Vgf PE=1 SV=1	381677	Vgf	0.077915	-0.58275	3335.86	4996.12	3950	2535.2	3575.3	3973.9	2481.3	2519.9	4649.6	3001.7	5657.7	3777.1	7875.5	4202.4	4633.7	3695.7	8617.8	1509.1	0.0374723	0.412092	1225.31	920.862	1581	1284	1175.4	988.6	1170.9	1357.1	861	1384.5	690.8	932.2	723.5	811.4	692.4	1227.2	780.3	1509.1
