## Supplementary material for "Convergent Cerebrospinal Fluid Proteomes and Metabolic Ontologies in Humans and Animal Models of Rett Syndrome": Table SS2

### Sheet: Fig. S1A
Gene	p value	q value	Mecp2 KO	Mecp2 KO	Mecp2 KO	Mecp2 KO	Mecp2 KO	Wild type	Wild type	Wild type	Wild type	Wild type		Wild type-Mecp2 KO
Apob	0.04315	0.5416	0	0	2.585	3.1699	0	6.7004	6.1497	1.585	3.4594	2.585		2.94492
LOC100911597;Myh9	9.798e-05	0.05369	1.585	0	0	1	1	3.1699	3	3.585	2.8074	3.7004		2.53554
Tln1	0.01591	0.5108	0	0	1	3	0	3.7004	4	3.8074	1	4		2.50156
Apoc3	0.02088	0.5108	0	0	2	2.3219	1.585	4.7549	4.2479	3.8074	2	2		2.18066
Epb42	0.0494	0.5416	1	0	3.3219	3.9069	0	3.1699	2.8074	4.6439	3.4594	4.8074		2.13184
Ahsp	0.04188	0.5416	3	0	4	3	0	3.9069	4.1699	4.4594	3.3219	4.6439		2.1004
C9	0.04647	0.5416	1	3.585	1	2.585	1	4.6439	5.7814	3	2.8074	2.585		1.92954
Rpsa	0.01306	0.5108	2	0	2	2.585	0	3.1699	3.1699	4	2.8074	2.8074		1.87392
	0.01374	0.5108	3	2.8074	1	1	1	3	2.585	3.8074	4.3219	4.0875		1.79888
Hmbs	0.007415	0.5108	0	0	1	2	0	2.3219	3	2.3219	2	1.585		1.64576
Pa2g4	0.03283	0.5416	0	0	2	2.585	0	3	2.585	2.8074	1.585	2.585		1.59548
Krt14	0.0144	0.5108	6.1699	5.0875	4.0875	4.7549	5.5546	6.4094	5.8826	6.1085	7.4757	6.7944		1.40324
Pon1	0.02289	0.5151	3.1699	2.585	3	3.585	2.3219	5.5546	4.858	3	3.9069	4.1699		1.36552
Rplp1	0.04748	0.5416	1	0	2.3219	2	0	1.585	2.585	2.3219	2.585	2.3219		1.21538
CON__Q04695	0.04139	0.5416	4.0875	3.3219	2.585	3.4594	4	4	4.1699	4.1699	6.2479	4.9069		1.20816
Prdx2	0.04737	0.5416	6	4.585	5.9773	6.2668	3.7004	6.375	6.585	6.4594	6.4263	6.5236		1.16796
Eif4a1	0.02411	0.5151	2.3219	1.585	3.3219	3.3219	1.585	3.7004	3.7004	3.7004	3	3.8074		1.15458
CON__P13645	0.01989	0.5108	8.1948	7.9248	6.5236	7.1293	7.7549	8.4959	8.2479	8.0112	9.0661	9.0526		1.06926
A0A0G2JUG1	0.03931	0.5416	2.8074	1	2	2	1	3.4594	2.3219	2.3219	3.3219	2.585		1.04054
CON__P35908	0.02144	0.5108	7.2574	6.858	5.4594	6.0661	7.0334	7.5078	7.3837	7.2192	7.7549	7.9129		1.02084
Fabp5	0.02473	0.5151	2.585	2.585	3.9069	3.7004	2.3219	4.1699	3.585	4.0875	3.8074	4.2479		0.9597
Hrg	0.04529	0.5416	3.9069	4.9542	5.0875	5.2479	4.0875	6.3398	6.1293	5.2854	5.1293	5		0.91996
Fgb	0.03596	0.5416	5.1293	5.9773	5.7279	6.0661	4.7004	6.3219	6.7004	6.375	5.8074	6.1699		0.75472
F2	0.03962	0.5416	4.3923	5.2095	5.0875	5	4.6439	6.1085	6.2854	5.2095	5.0875	5.2479		0.72112
Apoa4	0.01145	0.5108	5.3923	5.9542	5.8074	5.9773	5.7004	6.6724	6.8948	6.2095	6.2854	5.9773		0.64156
A0A0G2JTW9	0.02127	0.5108	6.1898	5.3576	6.2668	5.858	5.2854	6.2288	6.2479	6.6865	6.4919	6.4594		0.63138
Fgg	0.01697	0.5108	4.4594	5.2479	4.9542	5.3219	4.9069	5.8074	5.7549	5.7004	5.0444	5.7004		0.62344
Dpp7	0.04193	0.5416	2.585	3.9069	2.585	2.585	3.1699	2	2	3	1.585	2		-0.84936
Adipoq	0.02538	0.5151	2.3219	1	1	1.585	1	1	1	0	0	0		-0.98138
Ckb	0.03867	0.5416	6.0661	5.7549	5.1699	5.2095	6.6439	5.3219	5.2095	4.585	4.9069	3.4594		-1.07232
Got1	0.01676	0.5108	3.4594	3.3219	3.3219	3.585	3.4594	2.585	3.1699	2.3219	1	2.585		-1.09716
Hprt1	0.004309	0.5108	1.585	1	1.585	2	1.585	1	0	1	0	0		-1.151
Dpp3	0.04003	0.5416	3.1699	1.585	1.585	1.585	2	1	0	1	2	0		-1.18498
Fabp7	0.003785	0.5108	2	2	1	1.585	1.585	1	0	0	0	1		-1.234
Tmsb10	0.04226	0.5416	2.8074	2.3219	1	2.8074	2	0	2	0	1.585	1		-1.27034
Spp1	0.01469	0.5108	3	4.1699	3.3219	2.8074	4.2479	3.1699	2	2.585	1.585	1.585		-1.32444
Gdi1	0.01115	0.5108	3.9069	4	3.3219	3.4594	4	2.3219	2.3219	3.8074	1.585	1.585		-1.4134
Mif;RGD1559921;RGD1560513;LOC679748	0.04545	0.5416	2.3219	2.585	0	2.8074	2	0	0	1	0	1.585		-1.42586
Fabp1	0.01403	0.5108	1	2	2.8074	1.585	0	0	0	0	0	0		-1.47848
Cpq	0.01986	0.5108	2.3219	4.4594	2.585	2.8074	3.8074	1	2	2	2.585	1		-1.47922
Gstm1	0.02758	0.5291	1	2.3219	0	1	3.1699	0	0	0	0	0		-1.49836
Pygb	0.01199	0.5108	2.3219	2.8074	1	0	2	0	0	0	0	0		-1.62586
Anxa5	0.003164	0.5108	3.585	4.3219	3.4594	4	3.3219	2.8074	2.3219	1.585	1	0		-2.19478
Atp1a1	0.028	0.5291	4.9542	5.1293	3.3219	2.3219	5.0444	2	0	3.9069	0	2.3219		-2.50858
