## Supplementary material for "Convergent Cerebrospinal Fluid Proteomes and Metabolic Ontologies in Humans and Animal Models of Rett Syndrome": Table SS4

### Sheet: Sheet1
Cortex										Hippocampus										Striatum
GeneID	Symbol	Base mean	log2(FC)	StdErr	Wald-Stats	P-value	P-adj	log 10 p value		GeneID	Symbol	Base mean	log2(FC)	StdErr	Wald-Stats	P-value	P-adj	log 10 p value		GeneID	Symbol	Base mean	log2(FC)	StdErr	Wald-Stats	P-value	P-adj	log 10 p value
ENSMUSG00000031393	Mecp2	1575.373551	-3.516992618	0.106182514	33.12214484	1.43E-240	1.40E-236	-235.854		ENSMUSG00000031393	Mecp2	1641.417648	-3.613299362	0.09179914	39.36092814	0	1e-99	-99			Mecp2	1457.403776	-3.55730582	0.104207653	34.13670411	2.11E-255	3.97E-251	-250.401
ENSMUSG00000032047	Acat1	1891.397972	0.104784344	0.041918869	-2.499693952	0.012430064	0.04964423	-1.30413		ENSMUSG00000032047	Acat1	2012.124837	0.123474335	0.046759886	-2.640603827	0.008275843	0.068502577	-1.16429		ENSMUSG00000032047	Acat1	1933.278825	-0.028379962	0.065394637	0.433979971	0.664302986	0.930369914	-0.0313443
ENSMUSG00000033400	Agl	1082.396803	-0.187428733	0.059849007	3.131693281	0.001738013	0.010633255	-1.97333		ENSMUSG00000033400	Agl	1180.911211	0.097510229	0.075458022	-1.292244702	0.196272415	0.463225393	-0.334208		ENSMUSG00000033400	Agl	949.7330623	-0.17845595	0.147709225	1.208157103	0.226986838	0.673512866	-0.171654
ENSMUSG00000032083	Apoa1	4.263877474	0.165899852	0.215269901	-0.770659771	0.440908623	0.630579235	-0.20026		ENSMUSG00000032083	Apoa1	6.062254269	0.224226978	0.179995013	-1.245739949	0.212859882	0.482769475	-0.31626		ENSMUSG00000032083	Apoa1	3.001307699	0.116685434	0.201426092	-0.579296521	0.562389113	NA	#VALUE!
ENSMUSG00000040564	Apoc1	11.43630938	0.47432542	0.217927974	-2.176523792	0.029516117	0.09526576	-1.02106		ENSMUSG00000040564	Apoc1	25.71857716	0.787904809	0.182485509	-4.31762946	1.58E-05	0.000691714	-3.16007		ENSMUSG00000040564	Apoc1	16.49291282	0.346452472	0.224903004	-1.540452841	0.12345001	0.51830045	-0.285418
ENSMUSG00000032081	Apoc3	5.047203222	0.004304537	0.216530393	-0.019879599	0.98413942	0.991439904	-0.00373361		ENSMUSG00000032081	Apoc3	4.771856895	-0.114931863	0.180667662	0.636150722	0.524678189	NA	#VALUE!		ENSMUSG00000032081	Apoc3	3.848302124	0.130941632	0.196663083	-0.665817043	0.50552805	NA	#VALUE!
ENSMUSG00000002985	Apoe	20791.47096	-0.123615524	0.077186946	1.601508162	0.109264414	0.246486627	-0.608207		ENSMUSG00000002985	Apoe	25329.93996	0.287261066	0.073688172	-3.898333443	9.69E-05	0.002722773	-2.56499		ENSMUSG00000002985	Apoe	19396.02107	0.179324068	0.11402322	-1.572697812	0.115788807	0.501962704	-0.299329
ENSMUSG00000079105	C7	51.14661431	0.553253919	0.188572035	-2.933912869	0.003347182	0.017891211	-1.74736		ENSMUSG00000079105	C7	12.30957218	0.216906533	0.160601368	-1.350589574	0.176826942	0.439367942	-0.357172		ENSMUSG00000079105	C7	9.154527472	-0.209365833	0.224733108	0.93161989	0.351533	0.789516156	-0.102639
ENSMUSG00000029656	C8b	3.739846282	0.498615505	0.206558647	-2.413917366	0.015782041	NA	#VALUE!		ENSMUSG00000029656	C8b	3.097972413	0.294402458	0.165842909	-1.775188703	0.075866734	NA	#VALUE!		ENSMUSG00000029656	C8b	0.960073108	0.237996346	0.120940706	-1.967876274	0.049082275	NA	#VALUE!
ENSMUSG00000020111	Micu1	1727.849056	0.137079215	0.083239289	-1.646809048	0.099597301	0.231048457	-0.636297		ENSMUSG00000020111	Micu1	1918.815311	0.179766279	0.043388005	-4.143225271	3.42E-05	0.001245393	-2.90469		ENSMUSG00000020111	Micu1	2216.213951	0.091599566	0.13173569	-0.695328394	0.486849524	0.862107062	-0.0644388
ENSMUSG00000031782	Coq9	1067.941098	-0.043789328	0.0718183	0.60972381	0.54204478	0.711897106	-0.147583		ENSMUSG00000031782	Coq9	1063.238439	0.040336586	0.052392048	-0.769899005	0.441359804	0.698113154	-0.156074		ENSMUSG00000031782	Coq9	850.5608617	0.079960779	0.085236778	-0.938101852	0.34819207	0.788044458	-0.103449
ENSMUSG00000027273	Snap25	62403.73987	-0.146603024	0.12511683	1.171729046	0.241305857	0.428186753	-0.368367		ENSMUSG00000027273	Snap25	45029.2172	-0.144351647	0.102173544	1.412808462	0.157712049	0.411140644	-0.38601		ENSMUSG00000027273	Snap25	30136.36632	-0.063395663	0.169621603	0.373747574	0.708592127	0.940498578	-0.0266419
ENSMUSG00000030806	Stx1b	15610.83245	-0.127021795	0.064683798	1.96373432	0.04956091	0.139162188	-0.856479		ENSMUSG00000030806	Stx1b	12123.08681	-0.015347302	0.050254366	0.305392404	0.760067306	0.897552716	-0.04694		ENSMUSG00000030806	Stx1b	10683.94317	-0.155085374	0.071314206	2.174677158	0.029654318	0.248708096	-0.60431
ENSMUSG00000037217	Syn1	15318.74077	-0.012778375	0.035953094	0.355417947	0.722276506	0.840724703	-0.0753462		ENSMUSG00000037217	Syn1	12333.84097	-0.098804321	0.078667502	1.255973791	0.209125473	0.4784809	-0.320135		ENSMUSG00000037217	Syn1	6368.519951	-0.030014016	0.185344603	0.161936282	0.871356031	0.978237833	-0.00955555
ENSMUSG00000009394	Syn2	11524.13104	0.578474637	0.125527952	-4.608333268	4.06E-06	7.51E-05	-4.12436		ENSMUSG00000009394	Syn2	16463.28435	-0.033073072	0.108842515	0.3038617	0.761233258	0.897963973	-0.0467411		ENSMUSG00000009394	Syn2	5172.236412	0.253578847	0.192129415	-1.319833546	0.186890599	0.620786664	-0.207058
ENSMUSG00000037428	Vgf	7145.797995	-0.486664294	0.114549286	4.248514439	2.15E-05	0.000299193	-3.52405		ENSMUSG00000037428	Vgf	3182.228687	-0.029641249	0.152684872	0.194133505	0.846071348	0.939140997	-0.0272692		ENSMUSG00000037428	Vgf	4942.087295	-0.330924626	0.198377031	1.66815999	0.095283971	0.459514634	-0.337701
ENSMUSG00000025027	Xpnpep1	797.4521519	0.119534005	0.063513297	-1.882031184	0.059831782	0.159491714	-0.797262		ENSMUSG00000025027	Xpnpep1	1065.652998	0.080647649	0.077146868	-1.045378134	0.295848239	0.573816983	-0.241227		ENSMUSG00000025027	Xpnpep1	698.9554415	0.083750332	0.09529377	-0.878864708	0.379474636	0.806316626	-0.0934944
